# Endogenous oxytocin reconfigures brainwide network dynamics toward salience-related states

**DOI:** 10.64898/2026.09.22.753403

**Authors:** A. Elizabeth de Guzman, Caterina Montani, Andrew Hayward, Sara Migliarini, Giovanni Morelli, Daniel Gutierrez-Barragan, Alberto Galbusera, Filomena Alvino, Ludovico Coletta, Yongsoo Kim, Stefano Panzeri, Laura Cancedda, Massimo Pasqualetti, Alessandro Gozzi

## Abstract

Oxytocin (OXT) can exert diverse effects across social, affective and motivational domains, yet its impact on brain function at the systems level remains unclear. Here, we combine chemogenetics with fMRI and electrophysiology in mice to investigate how endogenous OXT reshapes intrinsic large-scale brain network dynamics. Using mice constitutively expressing hM3Dq DREADD receptors in OXT-releasing hypothalamic neurons, we show that chemogenetic stimulation of OXT neurons elicits widespread increases in cerebral blood volume, with prominent effects in fronto-striatal regions and dorsal hippocampal areas. This broad functional response is accompanied by a network-specific reconfiguration of brain-wide functional connectivity, characterized by increased coupling between key components of the rodent social brain, and negative functional coupling between hippocampal and fronto-cortical regions. *In vivo* electrophysiology under matched conditions shows concordant changes in slow (<1 Hz) and δ-band coherence across frontal-thalamic and fronto-hippocampal circuits, revealing a plausible neural correlate of the observed connectivity effects. Notably, these changes are accompanied by a marked reconfiguration of the temporal architecture of fMRI network activity, with increased occupancy of co-activation states engaging salience-related regions and a concomitant suppression of sensory-dominated states. Together, these findings identify dynamic network-state reconfiguration as a systems-level mechanism through which endogenous OXT can tune functional communication across social-affective circuits.
