## Supplementary Table I for "Endogenous oxytocin reconfigures brainwide network dynamics toward salience-related states"

Anatomical Parcellation	COPE (%)	T stat	p value	q value (FDR)
Accessory olfactory bulb	2.37	1.29	0.212300915	0.231897922
Agranular insular area	5.53	2.24	0.037583908	0.087367495
Ammon s horn (Hippocampus CA 1-4)	5.75	2.23	0.038309987	0.087367495
Anterior cingulate area	9.72	2.67	0.015149481	0.087367495
Anterior olfactory nucleus	4.00	1.36	0.189437788	0.216936821
Area prostriata	4.69	1.78	0.090931422	0.129122619
Auditory areas	5.50	2.21	0.039797432	0.087367495
Basolateral amygdalar nucleus	5.18	2.16	0.043500785	0.088636635
Basomedial amygdalar nucleus	5.37	2.00	0.059982071	0.096789251
Bed nucleus of the accessory olfactory tract	2.78	1.37	0.187539652	0.216936821
Central amygdalar nucleus	5.42	2.07	0.052661109	0.088636635
Cerebellar cortex	3.21	1.22	0.239089666	0.257202519
Cerebellar nuclei	3.17	1.39	0.180174573	0.216820249
Claustrum	7.16	2.95	0.008161813	0.087367495
Cortical amygdalar area	2.18	1.05	0.305713482	0.323965033
Dentate gyrus	4.69	1.89	0.073733431	0.111384544
Dorsal peduncular area	10.28	2.76	0.012479953	0.087367495
Ectorhinal area	4.45	2.06	0.053681342	0.088636635
Endopiriform nucleus	5.86	2.52	0.020741545	0.087367495
Entorhinal area	3.28	1.34	0.196869915	0.221869269
Fasciola cinerea	1.64	1.01	0.323851865	0.338139447
Frontal pole cerebral cortex	5.35	2.68	0.014741136	0.087367495
Fundus of striatum	5.43	2.15	0.044390656	0.088636635
Gustatory areas	6.02	2.41	0.02599758	0.087367495
Hindbrain	4.03	1.59	0.12842582	0.16885617
Hippocampo amygdalar transition area	0.87	0.27	0.788547936	0.788547936
Hypothalamic lateral zone	4.35	1.83	0.083391534	0.120832631
Hypothalamic medial zone	4.56	2.08	0.050842573	0.088636635
Induseum griseum	7.43	2.78	0.011889754	0.087367495
Infralimbic area	10.27	2.33	0.031126407	0.087367495
Intercalated amygdalar nucleus	5.90	2.32	0.03136722	0.087367495
Lateral amygdalar nucleus	4.62	2.10	0.049289014	0.088636635
Lateral septal complex	5.34	2.46	0.023856229	0.087367495
Main olfactory bulb	3.09	1.55	0.138305363	0.172275102
Medial amygdalar nucleus	3.70	1.50	0.150102287	0.183745903
Median eminence	1.48	1.32	0.202987288	0.225189023
Midbrain behavioral state related	4.79	1.70	0.106148848	0.144934004
Midbrain motor related	4.34	1.65	0.11636238	0.155881679
Midbrain sensory related	2.31	0.92	0.369094117	0.379792497
Nucleus accumbens	6.52	2.48	0.022587451	0.087367495
Nucleus of the lateral olfactory tract	5.10	1.84	0.081093498	0.119950799
Olfactory tubercle	4.24	2.33	0.030890222	0.087367495
Orbital area	6.89	2.36	0.029324811	0.087367495
Pallidum caudal region	5.45	2.37	0.028695893	0.087367495
Pallidum dorsal region	5.15	2.28	0.034539306	0.087367495
Pallidum medial region	5.05	2.35	0.02989513	0.087367495
Pallidum ventral region	5.46	2.06	0.053009022	0.088636635
Parasubiculum	3.72	1.55	0.136776434	0.172275102
Perirhinal area	4.00	2.06	0.053273167	0.088636635
Periventricular region	5.54	2.49	0.022279261	0.087367495
Periventricular zone	4.66	2.24	0.037321432	0.087367495
Piriform amygdalar area	3.65	1.56	0.13557781	0.172275102
Piriform area	4.28	1.96	0.064898697	0.100169728
Posterior amygdalar nucleus	3.64	1.37	0.186990971	0.216936821
Posterior parietal association areas	8.55	2.51	0.021145096	0.087367495
Postpiriform transition area	1.64	0.62	0.545591115	0.553385274
Postsubiculum	5.89	2.29	0.033837424	0.087367495
Prelimbic area	8.99	2.26	0.035803083	0.087367495
Presubiculum	5.57	1.97	0.063860165	0.100169728
Prosubiculum	6.40	1.77	0.092968022	0.12942607
Retrosplenial area	5.63	2.22	0.038940915	0.087367495
Somatomotor areas	7.44	2.51	0.021096585	0.087367495
Somatosensory areas	6.88	2.31	0.031969339	0.087367495
Striatum dorsal region (caudate-putamen)	6.72	2.84	0.010492967	0.087367495
Subiculum	6.75	2.09	0.050479197	0.088636635
Taenia tecta	7.07	2.46	0.023622214	0.087367495
Temporal association areas	5.16	2.20	0.040369183	0.087367495
Thalamus polymodal association cortex related	5.00	2.20	0.040607427	0.087367495
Thalamus sensory motor cortex related	5.07	2.14	0.045743634	0.088636635
Visceral area	5.27	2.30	0.033221797	0.087367495
Visual areas	6.56	2.39	0.02725192	0.087367495
